# Engineering a dynamic, controllable infectivity switch in bacteriophage T7

**DOI:** 10.1101/2021.08.23.457391

**Authors:** Chutikarn Chitboonthavisuk, Chun Huai Luo, Phil Huss, Mikayla Fernholz, Srivatsan Raman

**Author notes:** **Corresponding Author Srivatsan Raman –** *Department of Biochemistry, University of Wisconsin – Madison, 433 Babcock Dr, Madison, Wisconsin 53706, United States;. These authors contributed equally to this work (Chutikarn Chitboonthavisuk, Chun Huai Luo).

## Abstract

Transcriptional repressors play an important role in regulating phage genomes. Here, we examined how synthetic regulation based on repressors can be to create a dynamic, controllable infectivity switch in bacteriophage T7. We engineered T7 by replacing a large region of the early phage genome with combinations of ligand-responsive promoters and ribosome binding sites (RBS) designed to control the phage RNA polymerase. Phages with the engineered switch showed virulence comparable to wildtype when not repressed, indicating the phage can be engineered without a loss of fitness. When repressed, the most effective switch used a TetR promoter and a weak RBS, resulting in a two-fold increase in latent period (time to lyse host) and change in phage titer. Further, phage activity could be tuned by varying inducer concentrations. Our study provides a proof of concept for a simple circuit for user control over phage infectivity.
