## Supplementary material for "Engineering a dynamic, controllable infectivity switch in bacteriophage T7": Table S1

### Sheet: Table_S1_Primers_and_Sequence
Name	Sequence	Purpose
#540	TGTCTCATGAGCGGATACATATTTGAATGT	prs315 backbone segment for acceptor YAC cloning. Contains the CEN
#1361	GCATGTGTCAGAGGTTTTCACCG	prs315 backbone segment for acceptor YAC cloning. Contains the CEN
#1362	CGCGTTTCGGTGATGACGG	prs315 backbone segment for acceptor YAC cloning. Seperates the CEN and Leu marker to inhibit recircularization
#1363	GGGTAGACGAAACTATATACGC	prs315 backbone segment for acceptor YAC cloning. Seperates the CEN and Leu marker to inhibit recircularization
#1364	GCGTATATAGTTTCGTCTACCC	prs315 backbone segment for acceptor YAC cloning. Contains the Leu marker
#541	CCTTGTTCATGTGTGTTCAAAAACGTTATA	prs315 backbone segment for acceptor YAC cloning. Contains the Leu marker
#542	TATAACGTTTTTGAACACACATGAACAAGGT CTCACAGTGTACGGACCTAAAGTTCCCCC	T7 genome segment
#543	ATTACGCGATGACAGTAGACAACCTTTCCG	T7 genome segment
#544	TGCAGCAATACCGGAAAGGTTGTCTACTGT	T7 genome segment
#545	ATATGTCTCCTCATAGATGTGCCTATGTGG	T7 genome segment
#546	ACTTGTGACTCCACATAGGCACATCTATGA	T7 genome segment
#547	GAATAACCTGAGGGTCAATACCCTGCTTGT	T7 genome segment
#548	GACATGATGGACAAGCAGGGTATTGACCCT	T7 genome segment
#549	ACATTCAAATATGTATCCGCTCATGAGACAA GGGACACAGAGAGACACTCAAGGTAACAC	T7 genome segment
#3548	TAATTCACCATACACATATGCATATGAACACGATTAACATCGCTAAGAA	Used to insert 1% Dead RBS
#3549	ATATGCATATGTGTATGGTGAATTACTGCTGATGTGCTCAGTATC	Used to insert 1% Dead RBS
#3550	AAGACCCGAGACACCATATGCATATGAACACGATTAACATCGCTAAG	Used to insert 3% J61133 RBS
#3551	TATGGTGTCTCGGGTCTTTCTCTAGAAATTACTGCTGATGTGCTCAGTATC	Used to insert 3% J61133 RBS
#3554	AGATAGGAGACACCATATGCATATGAACACGATTAACATCGCTAAGA	Used to insert 39% J61106 RBS
#3555	ATGCATATGGTGTCTCCTATCTTTCTCTAGAAATTACTGCTGATGTGCTCAGTATC	Used to insert 39% J61106 RBS
#3955	CCGTACAGTTGACATGTGTACCGTACCGTACAGATACTGAGCACATCAGCAGTAATTG	Used to insert NalC1 opetator site
#3956	GGTACACATGTCAACTGTACGGTACGGTACACAGACGTTAGGAGGTGACTTTAGG	Used to insert NalC1 opetator site
#3957	GGATGTATGTTGACATACATTCGTGGATGTATGATACTGAGCACATCAGCAGTAATTG	Used to insert PmeR2 opetator site
#3958	CCACGAATGTATGTCAACATACATCCACGAATGTAGACGTTAGGAGGTGACTTTAGGAG	Used to insert PmeR2 opetator site
#2401	TCCCTATCAGTGATAGAGATTGACATCCCTATCAGTGATAGAGATACTGAGC	Used to insert TetO opetator site
#3959	CTCCTAAAGTCACCTCCTAACGTCTCCCTATCAGTGATAGAGAT	Used to insert TetO opetator site
#3960	CACTGATAGGGAGACGTTAGGAGGTGACTTTAGGAGG	Used to insert TetO opetator site
#2171	GAGGTTTCCACTGAGGACGAAG	Multiplex primers used to assess YAC assembly
#2172	CCTTTGGTAACCATGTCCTCGG	Multiplex primers used to assess YAC assembly
#2173	GCGAATCAAGGTGACTTCCTC	Multiplex primers used to assess YAC assembly
#2174	GGAGTTCCTATGGATAGGTGTTCAGG	Multiplex primers used to assess YAC assembly
#996	ATGGGCGCTATGGGTTCAAA	Multiplex primers used to assess YAC assembly
#286	CATGCTGCTTCATGTGGTCC	Multiplex primers used to assess YAC assembly
#1061	CTCCGTGAGTCCATGCAGTT	Multiplex primers used to assess YAC assembly
#1062	GGCGATCCCCCTAGAGTCTT	Multiplex primers used to assess YAC assembly
#1002	GCCCCTGTGTGTTCTCGTTA	Multiplex primers used to assess YAC assembly
#1003	GTGTGGTGACTCACTGTCGT	Multiplex primers used to assess YAC assembly
#3961	CTAGCTGCGGAGGGTTTCATATGAACACGATTAACATCGCTAAG	Used to amplify gp1 to create pHT7_gp1
#3962	ATCCGAGACGACCTGCATTATTACGCGAACGCGAAGTCCG	Used to amplify gp1 to create pHT7_gp1
#3963	TAATGCAGGTCGTCTCGGATCGAG	Used to amplify pBR backbone to create pHT7_gp1
#3964	AATCTTAATCTAGCTGCGGAGGGTTTCAT	Used to amplify pBR backbone to create pHT7_gp1
