## Supplementary material for "Engineering a dynamic, controllable infectivity switch in bacteriophage T7": Table S2

### Sheet: Table_S2_Promoter_and_RBS
Sequence type	Name	Name_on_paper	Sequence
promoter	minus 35 concensus sequence used in all engineered phages		TTGACA
promoter	minus 10 concensus sequence used in all engineered phages		GATACT
repressor	NalC	E.coli_NalC	ATGAACGATGCGAGCCCGCGTCTGACCGAGCGTGGCCGTCAGCGTCGTCGTGCGATGCTGGATGCGGCGACCCAAGCGTTCCTGGAGCACGGTTTTGAAGGCACCACCCTGGATATGGTGATCGAACGTGCGGGTGGTAGCCGTGGCACCCTGTACAGCAGCTTCGGTGGCAAAGAGGGTCTGTTTGCGGCGGTTATTGCGCACATGATCGGTGAAATTTTTGACGATAGCGCGGACCAGCCGCGTCCGGCGGCGACCCTGAGCGCGACCCTGGAGCACTTCGGTCGTCGTTTTCTGACCAGCCTGCTGGACCCGCGTTGCCAGAGCCTGTATCGTCTGGTGGTTGCGGAAAGCCCGCGTTTCCCGGCGATCGGCAAGAGCTTTTACGAGCAAGGCCCG…
repressor	PmeR	E.coli_PmeR	ATGGTGCGTCGTACCAAGGAAGAGGCGCAGATCACCCGTAGCCAAATTCTGGAGGCGGCGGAACAGGCGTTCTATGAGCGTGGTGTGGCGCGTACCACCCTGGCGGATATTGCGACCCTGGCGGGTGTTACCCGTGGCGCGATTTATTGGCACTTTAACAACAAAGCGGACCTGGTTCAGGCGATGCTGGATAGCCTGCAAGAGCCGCTGGACGAAATGGCGCAGGCGAGCCAAAGCGAAGACGAGGAAGATCCGCTGGGCTGCATGCGTAACCTGCTGATCCACCTGTTCCATGAGCTGGCGCTGGACCCGAAGACCCGTCGTATCAACGAAATTCTGTTCCACAAATGCGAGTTTACCGACGAAATGTGCGATTTTCGTCGTCAGCGTCAAGATAAC…
repressor	TetR	E.coli_TetR	ATGTCTAGATTAGATAAAAGTAAAGTGATTAACAGCGCATTAGAGCTGCTTAATGAGGTCGGAATCGAAGGTTTAACAACCCGTAAACTCGCCCAGAAGCTAGGTGTAGAGCAGCCTACATTGTATTGGCATGTAAAAAATAAGCGGGCTTTGCTCGACGCCTTAGCCATTGAGATGTTAGATAGGCACCATACTCACTTTTGCCCTTTAGAAGGGGAAAGCTGGCAAGATTTTTTACGTAATAACGCTAAAAGTTTTAGATGTGCTTTACTAAGTCATCGCGATGGAGCAAAAGTACATTTAGGTACACGGCCTACAGAAAAACAGTATGAAACTCTCGAAAATCAATTAGCCTTTTTATGCCAACAAGGTTTTTCACTAGAGAATGCATTATATGCA…
operator site	NalC1	T7_NalC	TGTGTACCGTACCGTACAG
operator site	PmeR2	T7_PmeR	TACATTCGTGGATGTATG
operator site	TetO	T7_TetR	TCCCTATCAGTGATAGAGA
ribosome binding site	Dead 1%	T7_TetR_RBS4	CACCATACACATATG
ribosome binding site	J61133 3%	T7_TetR_RBS3	TCTAGAGAAAGACCCGAGACACCATATG
ribosome binding site	J61106 39%	T7_TetR_RBS2	TCTAGAGAAAGATAGGAGACACCATATG
ribosome binding site	Bujard 100%	T7_TetR_RBS1	GAATTCATTAAAGAGGAGAAAGGT
gp1 gene	gp1	gp1	ATGAACACGATTAACATCGCTAAGAACGACTTCTCTGACATCGAACTGGCTGCTATCCCGTTCAACACTCTGGCTGACCATTACGGTGAGCGTTTAGCTCGCGAACAGTTGGCCCTTGAGCATGAGTCTTACGAGATGGGTGAAGCACGCTTCCGCAAGATGTTTGAGCGTCAACTTAAAGCTGGTGAGGTTGCGGATAACGCTGCCGCCAAGCCTCTCATCACTACCCTACTCCCTAAGATGATTGCACGCATCAACGACTGGTTTGAGGAAGTGAAAGCTAAGCGCGGCAAGCGCCCGACAGCCTTCCAGTTCCTGCAAGAAATCAAGCCGGAAGCCGTAGCGTACATCACCATTAAGACCACTCTGGCTTGCCTAACCAGTGCTGACAATACAACC…
Terminal repeat and SRL	T7 left-end (LE) region	T7 LE region	TCTCACAGTGTACGGACCTAAAGTTCCCCCATAGGGGGTACCTAAAGCCCAGCCAATCACCTAAAGTCAACCTTCGGTTGACCTTGAGGGTTCCCTAAGGGTTGGGGATGACCCTTGGGTTTGTCTTTGGGTGTTACCTTGAGTGTCTCTCTGTGTCCCTATCTGTTACAGTCTCCTAAAGTATCCTCCTAAAGTCACCTCCTAACGTC
